# High-quality chromosome-scale assembly of the walnut (*Juglans regia* L) reference genome

**DOI:** 10.1101/809798

**Authors:** Annarita Marrano, Monica Britton, Paulo A. Zaini, Aleksey V. Zimin, Rachael E. Workman, Daniela Puiu, Luca Bianco, Erica Adele Di Pierro, Brian J. Allen, Sandeep Chakraborty, Michela Troggio, Charles A. Leslie, Winston Timp, Abhaya Dandekar, Steven L. Salzberg, David B. Neale

**Affiliations:** Department of Plant Sciences, University of California, Davis, CA 95616, USA; Bioinformatics Core Facility, Genome Center, University of California Davis, CA 95616, USA; Department of Biomedical Engineering, Johns Hopkins University, Baltimore, MD 21205, USA; Center for Computational Biology, Whiting School of Engineering, Johns Hopkins University, Baltimore, MD 21205, USA; Research and Innovation Center, Department of Genomics and Biology of Fruit Crops, Fondazione E Mach, San Michele all’ Adige (TN) 38010, Italy; Departments of Computer Science and Biostatistics, Johns Hopkins University, Baltimore, MD 21218

**Keywords:** Nanopore, Hi-C, IsoSeq, gene prediction, genetic diversity, proteome, allergens

## Abstract

The release of the first reference genome of walnut (*Juglans regia* L.) enabled many achievements in the characterization of walnut genetic and functional variation. However, it is highly fragmented, preventing the integration of genetic, transcriptomic, and proteomic information to fully elucidate walnut biological processes. Here we report the new chromosome-scale assembly of the walnut reference genome (Chandler v2.0) obtained by combining Oxford Nanopore long-read sequencing with chromosome conformation capture (Hi-C) technology. Relative to the previous reference genome, the new assembly features an 84.4-fold increase in N50 size, and the full sequence of all 16 chromosomal pseudomolecules, nine of which present telomere sequences at both ends. Using full-length transcripts from single-molecule real-time sequencing, we predicted 40,491 gene models, with a mean gene length higher than the previous gene annotations. Most of the new protein-coding genes (90%) are full-length, which represents a significant improvement compared to Chandler v1.0 (only 48%). We then tested the potential impact of the new chromosome-level genome on different areas of walnut research. By studying the proteome changes occurring during catkin development, we observed that the virtual proteome obtained from Chandler v2.0 presents fewer artifacts than the previous reference genome, enabling the identification of a new potential pollen allergen in walnut. Also, the new chromosome-scale genome facilitates in-depth studies of intraspecies genetic diversity by revealing previously undetected autozygous regions in Chandler, likely resulting from inbreeding, and 195 genomic regions highly differentiated between Western and Eastern walnut cultivars. Overall, Chandler v2.0 is a valuable resource to understand and explore walnut biology better.
