## Supplemental_Tables_S8_to_S12 for "High-quality chromosome-scale assembly of the walnut (*Juglans regia* L) reference genome"

### Sheet: Table S8
Table S8. Summary of proteome results obtained using genome annotations v1 and v2.
	Genome version	Immature catkin	Mature catkin	Senescent catkin	Pure pollen
Total exclusive peptides	v1	26281	24909	20349	13487
	v2	25552	24227	19447	12731
Total proteins identified	v1	6318	6246	4541	2882
	v2	5064	5033	3724	2361

### Sheet: Table S10
Table S10. Allergen expression data obtained from proteome data.
Allergen ID* | NCBI ID | v2 ID	Immature catkin	Mature catkin	Senescent catkin	Pure pollen
Jug_r_1 | XP_018824007 | Jr09_14980	0**	0	0	0
Jug_r_2 | XP_018812170 | Jr07_24930	1	0	0	0
Jug_r_2B** | XP_018812171 | Jr07_24940	1	0	0	0
Jug_r_3 | XP_018814382 | Jr03_26970	32±7	32±2	43±7	0
Jug_r_3B*** | XP_018814383 | Jr03_26980	0	0	0	0
Jug_r_3C*** | XP_018814384 | Jr03_26990	12±6	18±2	11±3	0
Jug_r_4 | XP_018827329 | Jr01_32050	0	0	0	0
Jug_r_5 | XP_018825777 | Jr12_10750	6	6±1	14±4	2
Jug_r_6 | XP_018814692 | Jr08_13930	0	0	0	0
Jug_r_7 | XP_018808763 | Jr07_28960	5±1	4	4	5±2
Jug_r_8 | XP_018816661 | Jr01_07750	0	0	0	0
Jug_r_9*** | XP_018813928 | Jr12_05180	7±4	37±2	77±6	47±5
* According to www.allergen.org
** Average number of exclusive peptides from 3 biological replicas ± standard deviation.
*** These allergens are not listed in the WHO allergens database.

### Sheet: Table S11
Table S11. Top 10 abudant proteins detected in each tissue.
Tissue	NCBI ID	Annotation	AVI* (106)
Immature catkin	XP_018809532	glyceraldehyde-3-phosphate dehydrogenase	36038
	XP_018813956	12-oxophytodienoate reductase 2-like	36017
	XP_018814382	non-specific lipid-transfer protein 1-like isoform X1	20910
	XP_018839497	fructose-bisphosphate aldolase 6, cytosolic	16499
	XP_018858114	protein disulfide-isomerase-like	15520
	XP_018835774	pathogenesis-related protein 5-like	14697
	XP_018805761	elongation factor 1-alpha	14283
	XP_018858848	polyphenol oxidase, chloroplastic-like	13074
	XP_018823803	peptidyl-prolyl cis-trans isomerase	12958
	XP_018839506	enolase 1	12633
Mature catkin	XP_018813928	non-specific lipid-transfer protein A-like	25378
	XP_018809532	glyceraldehyde-3-phosphate dehydrogenase	21228
	XP_018814382	non-specific lipid-transfer protein 1-like isoform X1	21022
	XP_018813956	12-oxophytodienoate reductase 2-like	17113
	XP_018835774	pathogenesis-related protein 5-like	15507
	XP_018858114	protein disulfide-isomerase-like	13247
	XP_018839497	fructose-bisphosphate aldolase 6, cytosolic	12309
	XP_018823803	peptidyl-prolyl cis-trans isomerase	11882
	XP_018848794	protein sieve element occlusion B-like	11289
	XP_018814962	aldehyde oxidase GLOX-like	9709
Senescent catkin	XP_018813928	non-specific lipid-transfer protein A-like	45812
	XP_018840259	superoxide dismutase [Cu-Zn] 4A	19462
	XP_018809554	major latex allergen Hev b 5-like isoform X2	14460
	XP_018841145	putative 12-oxophytodienoate reductase 11	12060
	XP_018807997	glyceraldehyde-3-phosphate dehydrogenase	11184
	XP_018817496	late embryogenesis abundant protein 2-like	8404
	XP_018849923	exopolygalacturonase-like	8350
	XP_018858848	polyphenol oxidase, chloroplastic-like	7989
	XP_018814382	non-specific lipid-transfer protein 1-like isoform X1	7986
	XP_018822697	calmodulin-7	7630
Pure pollen	XP_018832278	basic form of pathogenesis-related protein 1-like	89304
	XP_018813928	non-specific lipid-transfer protein A-like	71375
	XP_018849923	exopolygalacturonase-like	66434
	XP_018819962	basic form of pathogenesis-related protein 1-like	30079
	XP_018841449	peptidyl-prolyl cis-trans isomerase 1-like	29464
	XP_018846365	profilin-2	26833
	XP_018825817	subtilisin-like protease SBT5.4	24344
	XP_018823803	peptidyl-prolyl cis-trans isomerase	22749
	XP_018822697	calmodulin-7	20927
	XP_018817496	late embryogenesis abundant protein 2-like	20187
* Average Total Intensity of peptides detected matching the protein.

### Sheet: Table S12
Table S12. Expression of genes encoding allergenic proteins in different Juglans regia cv. Serr tissues.
	FPKM* values in walnut tissues
Gene ID	CLE	CLI	CAT	EMB	PSF	HCX	HUL	HPL	HDH	FRT	LEV	LFM	LFE	PTM	PLC	PCT	ROT	SME	TSW	VGB
Jug_r_1 | XM_018968462 | Jr09_14980	0.0416792	0.0375857	0.0204382	0.024032	0.0208948	0.0461902	0.138496	0.0172641	0.0687113	0.0265279	0	0	0.032917	0.0457113	0.0361358	0	1.69403	0.0272032	29.8995	0.019124
Jug_r_2 | XM_018956625 | Jr07_24930	0	0	2.04134	8358.17	0.0445456	0.136872	0.209487	0.36171	15.9744	0.410976	0.0979308	0.387153	0.102901	95.7239	2030.59	0.307985	0.137602	3485.83	0	0.178033
Jug_r_2B** | XM_018956626 | Jr07_24940	0	0	0	0	0	0	0	0	0	0	0	0	0	0	0	0	0	0	0	0
Jug_r_3 | XM_018958837 | Jr03_26970	0.615622	78.8963	766.614	24.2422	219.66	0.818002	268.675	49.242	10.9737	110.42	701.424	21.3353	385.825	2.79656	50.8178	41.1407	95.9012	249.655	0.0676772	684.281
Jug_r_3B** | XM_018958838 | Jr03_26980	0	1.61906	32.3452	454.111	22.7637	0.465103	272.393	618.456	26.9288	198.036	388.909	653.532	133.059	40.9807	4141.23	81.6577	0	495.006	0	129.988
Jug_r_3C** | XM_018958839 | Jr03_26990	0	0.210924	46.4695	0.127436	63.0549	0.0602683	161.796	14.1561	0	103.77	398.131	2.68425	210.752	2.61416	0.193613	130.402	23.8273	15.1854	0.171352	85.8361
Jug_r_4 | XM_018971784 | Jr01_32050	0	0	0.492858	9407.43	0.0348068	0.195931	0.115716	0.374839	14.8231	0.206105	0	0.0755383	0	86.0248	766.674	0	0.0362534	947.832	0	0
Jug_r_5 | XM_018970232 | Jr12_10750	1311.65	2010.79	81.1488	0.277953	76.5192	123.938	5.64431	20.9251	2.12383	4.76588	10.5626	75.5518	6.57313	80.7873	16.0693	3.94377	721.732	118.267	0.540479	9.67321
Jug_r_6 | XM_018959147 | Jr08_13930	0	0	0.321886	3719.92	0.240983	0.0246671	0.0130322	0.0349125	7.43414	0.109134	0	0.0824919	0.0422553	30.3439	358.721	0	0.0399303	504.854	0	0
Jug_r_7 | XM_018953218 | Jr07_28960	59.9463	94.8871	63.7287	43.9173	64.9906	100.917	98.4395	95.245	75.8756	107.476	67.9492	27.0158	67.2983	90.2997	44.5	146.221	60.6071	86.335	0.667524	62.9598
Jug_r_8 | XM_018961116 | Jr01_07750	0	0.62431	59.2051	39.8919	3.62742	1.00541	45.9236	69.1193	3.66815	19.8524	62.3176	23.501	20.3355	1.44432	250.742	1.8841	1.04679	53.1637	0	1.95334
Jug_r_9** | XM_018958383 | Jr12_05180	0	0	50633.4	0	0	0	0.0917131	0	0.402131	0	0	0	0	0	0	0	0.310398	0	0	0
* FPKM = Fragments Per Kilobase of transcript per Million mapped reads.
** These allergens are not listed in the WHO allergens database.
CLE, callus-exterior; CLI, callus-interior; CAT, catkins; EMB, embryo; PSF, pistillate-flower; HCX, hull-cortex; HUL, hull; HPL, hull-peel; HDH, hull-dehiscing; FRT, fruit; LEV, leaves; LFM, leaf-mature; LFE, leaf-early; PTM, packing-tissue-mature; PLC, pellicle; PCT, packing-tissue; ROT, root; SME, somatic-embryo; TSW, transition-wood; VGB, vegetative-bud.
